# Rapid generation of marsupial induced pluripotent stem cells suitable for use in next-generation conservation

**DOI:** 10.64898/2026.11.07.765090

**Authors:** Gerard A. Tarulli, Dorthea K. Hansen, Pranav Adithya, Patrick R. S. Tatt, Louize Zheng, Nicola D. Kolaitis, Katarzyna Filimonow, Naomi Tappe, Erin Scase, Ellen Cottingham, Priscilla Jaichander, Savannah J. Hoyt, Gabrielle A. Hartley, Nicole Tillquist, Rachel J. O’Neill, Neil A. Youngson, Benjamin R. Carone, Sara Ord, Andrew J. Pask, Stephen R. Frankenberg

## Abstract

Marsupials account for a disproportionate share of recent and impending mammalian extinctions, that has prompted investment in the development of “next generation” conservation biotechnologies. These include the generation of genetically selected/modified individuals for improved population fitness. Given the inherent limitations of working with threatened species, a flexible vehicle to develop these technologies is through the generation and editing of induced pluripotent stem cells (iPSCs). However, it is deemed necessary to derive transgene-free iPSCs for conservation target species, which can be highly time consuming and expensive. This study describes the generation of iPSCs from the marsupial fat-tailed dunnart (diPSCs) that serves as a model species for next generation conservation initiatives. These diPSCs exhibit features of totipotency when cells are maintained with exogenous reprogramming factors for long periods, until differentiation potential is required.

Neonatal dunnart fibroblasts were reprogrammed using doxycycline-inducible *Oct4*, *Sox2*, *Klf4*, *Lin28* and *Myc*, and the resulting iPSC lines were characterised at the transcriptomic, epigenetic and functional level (trilineage differentiation, embryoid body formation and mouse blastocyst injection assays). Dunnart iPSCs exhibited robust transcriptional and epigenetic activation of core pluripotency factors (*POU5F1, POU5F3, SALL4*) as well as factors associated with the naive and primed states of eutherian pluripotency (*TBX3, KLF2, TFCP2L1, SOX11, DNMT3A*). Dunnart iPSCs readily differentiated in trilineage and embryoid body formation assays, where they expressed markers of all three germ lineages. When injected into 8-cell mouse blastocysts, dunnart iPSCs integrated into both the inner cell mass and trophoblast, reflecting a capacity to contribute to embryonic and extra embryonic lineages during early development. Further, we show that diPSCs can maintain their potential in the presence of exogenous pluripotency factors, until required for differentiation. This robust iPSC generation and maintenance approach is a valuable avenue for the rapid application of next-generation conservation technologies in threatened species.
