## Supplementary material for "Rapid generation of marsupial induced pluripotent stem cells suitable for use in next-generation conservation": Supp. Table 1

### Sheet: Sheet1
Gene	Sequence
FOXA2 - F	AAAATGGAAGGGCACGAGCA
FOXA2 - R	TCATGGAGCTGGCACTCATG
NANOG - F	TGTGGTCCAAGAACAGCAACA
NANOG- R	GAGTGCTGAAACACCTGGT
PAX6 - F	CATGTTGCCCACTAGTCCGT
PAX6 - R	ATCAGGTTCGCTTCCAGGAAC
POU5F1 - F	TCAGTAATATTGCTGAGGAGCTGG
POU5F1 - R	CATAAGTGGGATGACTGAATGGAGG
PUM1 - F	ATGGAGCATGTTGGCATGGA
PUM1 - R	CCTATGTGAGGCTGATGGGC
RPS13 - F	TGATCGTCGCCATCATGGGT
RPS13 - R	TTGTTGCCAGTTACAAAGCGT
TBXT - F	TCATAATACTGGCACATCTGCAGG
TBXT - R	ACTGCCTTCATACAATGGAGATCC
