## Supplementary material for "Rapid generation of marsupial induced pluripotent stem cells suitable for use in next-generation conservation": Supp. Table 2

### Sheet: Sheet1
Primary Antibodies
GATA2	R&D Systems	AF2046	1:200
GATA4	Invitrogen	14-9980-82	1:100
GATA6	Abnova	H00002627-A01	1:200
POU5F1	Custom	N/A	1:400
POU5F3	Custom	N/A	1:400
SSEA1	Developmental Studies Hybridoma Bank	MC-480	1:30
SOX2	ProteinTech	11064-1-AP	1:200
CDH1	Abcam	ab76055	1:200
VIM	Abcam	ab8069	1:400
PAX6	Proteintech	12323-AP	1:200
ZBTB16	Novus Biologiccals	NBP1-80894	1:100
Secondary antibodies
Donkey anti-Goat IgG Alexa 488	Thermo Fisher Scientific	A11055	1:400
Goat anti-Mouse IgG Alexa 488	Thermo Fisher Scientific	A11029	1:400
Goat anti-Mouse IgG Alexa 555	Thermo Fisher Scientific	A21424	1:400
Goat anti-Rabbit IgG Alexa 488	Thermo Fisher Scientific	A11034	1:400
Goat anti-Rabbit IgG Alexa 555	Thermo Fisher Scientific	A21429	1:400
Goat anti Guinea-Pig IgG Alexa 647	Thermo Fisher Scientific	A21450	1:400
